# Functional characterization of gene regulatory elements and neuropsychiatric disease-associated risk loci in iPSCs and iPSC-derived neurons

**DOI:** 10.1101/2023.08.30.555359

**Authors:** Xiaoyu Yang, Ian R. Jones, Poshen B. Chen, Han Yang, Xingjie Ren, Lina Zheng, Bin Li, Yang Eric Li, Quan Sun, Jia Wen, Cooper Beaman, Xiekui Cui, Yun Li, Wei Wang, Ming Hu, Bing Ren, Yin Shen

## Abstract

Genome-wide association studies (GWAS) have identified thousands of non-coding variants that contribute to psychiatric disease risks, likely by perturbing *cis*-regulatory elements (CREs). However, our ability to interpret and explore their mechanisms of action is hampered by a lack of annotation of functional CREs (fCREs) in neural cell types. Here, through genome-scale CRISPR screens of 22,000 candidate CREs (cCREs) in human induced pluripotent stem cells (iPSCs) undergoing differentiation to excitatory neurons, we identify 2,847 and 5,540 fCREs essential for iPSC fitness and neuronal differentiation, respectively. These fCREs display dynamic epigenomic features and exhibit increased numbers and genomic spans of chromatin interactions following terminal neuronal differentiation. Furthermore, fCREs essential for neuronal differentiation show significantly greater enrichment of genetic heritability for neurodevelopmental diseases including schizophrenia (SCZ), attention deficit hyperactivity disorder (ADHD), and autism spectrum disorders (ASD) than cCREs. Using high-throughput prime editing screens we experimentally confirm 45 SCZ risk variants that act by affecting the function of fCREs. The extensive and in-depth functional annotation of cCREs in neuronal types therefore provides a crucial resource for interpreting non-coding risk variants of neuropsychiatric disorders.
