## Supplementary Table 3 for "Functional characterization of gene regulatory elements and neuropsychiatric disease-associated risk loci in iPSCs and iPSC-derived neurons"

### Sheet: PLAC-seq
Supplementary table 3 Epigenetic profiling data processing metrics
Tab-a: PLAC-seq
Antibody	cell type	Replicate	Total reads post-fastp	Mapped reads	% Mapped Reads	Mapped de-duped	% Mapped de-duped	Intra pairs	% Intra pairs	Long Range Intra- chromosomal Pairs	% Intra pairs Long	Inter pairs	% Inter pairs	Bin size (bp)	Binning range (bp)	ChIP Peaks	Peak bins	FRIPs
H3K4me3	Day 0	IJ266	237275645	201581662	0.8496	31744071	0.1338	24548984	0.7733	13090410	0.4124	7189133	0.2265	5000	2000000	22438	30470	6403503
		IJ267	126760956	107678282	0.8495	19971743	0.1576	15276363	0.7649	8796292	0.4404	4692678	0.235	5000	2000000	22438	30470	4208274
		IJ304	374823596	317435731	0.8469	75485448	0.2014	65312486	0.8652	32806206	0.4346	10106131	0.1339	5000	2000000	22438	30470	9008123
		IJ305	267610657	230900993	0.8628	99401616	0.3714	87141918	0.8767	47203286	0.4749	12214882	0.1229	5000	2000000	22438	30470	21751752
	Day 3	IJ269	200318711	169089680	0.8441	51746104	0.2583	45554111	0.8803	27881429	0.5388	6175948	0.1194	5000	2000000	22438	30470	12505309
		CC001	333491349	291215753	0.8732	37343678	0.112	33340658	0.8928	18627900	0.4988	3995883	0.107	5000	2000000	22438	30470	9408747
		JJ021	165261688	141800455	0.858	100919041	0.6107	91351547	0.9052	59282173	0.5874	9549993	0.0946	5000	2000000	22438	30470	20887401
	Week 2	E001	220865763	175765365	0.7958	51725259	0.2342	35424057	0.6849	14632541	0.2829	16271226	0.3146	5000	2000000	22438	30470	8034808
		E002	439329609	355175329	0.8084	95808620	0.2181	65055949	0.679	28110784	0.2934	30704736	0.3205	5000	2000000	22438	30470	15287610
		IJ354	317646900	271347500	0.8542	130227664	0.41	80029665	0.6145	34350646	0.2638	50166934	0.3852	5000	2000000	22438	30470	21987784
CTCF	Day 0	I001	598940285	511917530	0.8547	77902235	0.1301	62371451	0.8006	35149020	0.4512	15514640	0.1992	5000	2000000	75212	77086	18273530
		I002	501091648	430590751	0.8593	101109524	0.2018	80932834	0.8004	44678538	0.4419	20155358	0.1993	5000	2000000	75212	77086	23848364
	Week 2	JJ022	478604583	393175767	0.8215	80750828	0.1687	54142464	0.6705	25308308	0.3134	26549450	0.3288	5000	2000000	75212	77086	12019312
		JJ108	733582932	603897262	0.8232	235926798	0.3216	163787845	0.6942	100170023	0.4246	72045083	0.3054	5000	2000000	75212	77086	35278961

### Sheet: ATAC-seq
Supplementary table 3 Epigenetic profiling data processing metrics
Tab-b: ATAC-seq
cell type	replicate	# Paired reads	# Duplicate paired	% Duplicate paired	# Mito. Paired	% Mito. paired	# Mapped de-duped	% Mapped de-duped	NRF	PBC1	PBC2	tss_enrich	Raw_peaks	FRIP Raw_Peaks	Overlap Rescue Ratio	Overlap Self Consistency Ratio	Overlap Reproducibility	Overlap Opt Peaks	IDR Rescue Ratio	IDR Self Consistency Ratio	IDR Reproducibility
Day 0	LM101	46291467	9834637	0.21245	1902784	0.0411044	28380487	0.613082	0.766504	0.763073	4.13272	11.774	299670	0.247078	1.09395	1.14585	pass	196624	1.14047	1.10656	pass
	LM107	49400334	8906908	0.180301	1038662	0.0210254	31479389	0.63723	0.791315	0.788492	4.6479	9.55163	299451	0.216098	1.09395	1.14585	pass	196624	1.14047	1.10656	pass
Day 3	IJ270	63784535	23029007	0.361044	19320431	0.302901	30624310	0.480121	0.789347	0.812383	5.38678	14.2067	299585	0.23254	1.00897	1.06355	pass	192603	1.0256	1.06779	pass
	IJ271	82295421	33405950	0.405927	2.78658e+07	0.338607	35762138	0.434558	0.758053	0.785749	4.69647	14.0748	299539	0.255868	1.00897	1.06355	pass	192603	1.0256	1.06779	pass
Day 14	XC072	134499236	85814332	0.638028	8.8479e+07	0.65784	27035646	0.20101	0.644301	0.774907	4.50458	25.6087	299523	0.312151	1.12466	1.23139	pass	190012	1.25266	1.29537	pass
	XC084	72482988	34936834	0.482	3.18052e+07	0.438796	27681207	0.381899	0.744466	0.783643	4.61842	28.7581	299690	0.354501	1.12466	1.23139	pass	190012	1.25266	1.29537	pass

### Sheet: RNA-seq
Supplementary table 3 Epigenetic profiling data processing metrics
Tab-c: RNA-seq
cell type	replicate	# raw reads	# uniquely mapped reads	% uniquely mapped reads	# reads mapped to multiple loci	% reads mapped to multiple loci
Day 0	XC090	64246363	51003951	0.793881	10613178	0.165195
	XC091	49863450	39922485	0.800636	7827822	0.156985
	total	114109813	90926436	0.796833	18441000	0.161607
Day 3	XC157	46107733	38494552	0.834883	5699884	0.123621
	XC158	60925946	51410705	0.843823	7935290	0.130245
	total	107033679	89905257	0.839972	13635174	0.127391
Day 14	XC127	34007161	28503122	0.838151	5190491	0.152629
	XC128	46606417	39876874	0.855609	6358471	0.136429
	total	80613578	68379996	0.848244	80613578	1
