## Supplementary Table 4 for "Functional characterization of gene regulatory elements and neuropsychiatric disease-associated risk loci in iPSCs and iPSC-derived neurons"

### Sheet: PLAC-seq
Supplementary table 4 Association analysis for fCREs and chromatin loops and chromatin accessibility
Tab-a: association of fCREs with H3K4me3- or CTCF-associated PLAC-seq at corresponding time points.
Marker	PLAC-seq Timepoint	Screen	fCRE_interacting	No_fCRE_interacting	fCRE_No_interaction	No_fCRE_No_Interaction	OR	95% Lower	95% Upper	pVal
H3K4me3	Day 0	iPSC	2006	8348	841	5475	1.56431	1.43231	1.70939	1.86991e-24
H3K4me3	Day 3	iPSC	2079	8630	768	5193	1.62887	1.48815	1.78407	9.81126e-28
H3K4me3	Week2	iPSC	2262	9744	585	4079	1.61861	1.46654	1.78839	3.09765e-23
H3K4me3	Day 0	Pre-Dif	960	7607	828	4894	0.745949	0.674385	0.825208	9.79926e-09
H3K4me3	Day 3	Pre-Dif	1163	8656	625	3845	0.826596	0.743857	0.919093	0.000391042
H3K4me3	Week2	Pre-Dif	1420	10039	368	2462	0.946319	0.836043	1.07303	0.374602
H3K4me3	Day 0	Post-Mito	2285	6282	1076	4646	1.5705	1.44619	1.70615	6.63665e-28
H3K4me3	Day 3	Post-Mito	2541	7278	820	3650	1.55402	1.42186	1.69955	1.61256e-23
H3K4me3	Week2	Post-Mito	2814	8645	547	2283	1.35853	1.22517	1.50813	2.75505e-09
H3K4me3	Day 0	Neuronal	1417	7150	733	4989	1.34885	1.22398	1.48729	8.11394e-10
H3K4me3	Day 3	Neuronal	1588	8231	562	3908	1.34155	1.20861	1.49058	1.77203e-08
H3K4me3	Week2	Neuronal	1818	9641	332	2498	1.41883	1.25093	1.61269	1.95809e-08
CTCF	Day 0	iPSC	1795	8291	1052	5532	1.13845	1.04664	1.23876	0.00226919
CTCF	Week2	iPSC	2025	8900	822	4923	1.36265	1.2467	1.49027	3.45121e-12
CTCF	Day 0	Pre-Dif	971	7311	817	5190	0.843714	0.762797	0.933381	0.000867915
CTCF	Week2	Pre-Dif	1228	8888	560	3613	0.891417	0.799987	0.994114	0.0370337
CTCF	Day 0	Post-Mito	2070	6212	1291	4716	1.21725	1.12382	1.31872	1.08079e-06
CTCF	Week2	Post-Mito	2507	7609	854	3319	1.28047	1.17213	1.39959	2.45007e-08
CTCF	Day 0	Post-Mito	1289	6993	861	5146	1.10164	1.00236	1.21118	0.0439336
CTCF	Week2	Post-Mito	1582	8534	568	3605	1.17657	1.05989	1.30722	0.00201353

### Sheet: PLAC-seq_XOR
Supplementary table 4 Association analysis for fCREs and chromatin loops and chromatin accessibility
Tab-b: association of fCREs with XOR interactions in H3K4me3- or CTCF-associated PLAC-seq at corresponding time points.
Marker	PLAC-seq Timepoint	Screen	fCRE_interacting	No_fCRE_interacting	fCRE_No_interaction	No_fCRE_No_Interaction	OR	95% Lower	95% Upper	pVal
H3K4me3	Day 0	iPSC	379	2493	590	4457	1.14841	0.997485	1.32108	0.0498977			*
H3K4me3	Day 3	iPSC	383	2629	586	4321	1.07421	0.93345	1.23525	0.322715
H3K4me3	Week2	iPSC	488	3398	481	3552	1.06056	0.924981	1.21597	0.410446
H3K4me3	Day 0	Pre-Dif	278	1706	710	3770	0.86526	0.741888	1.00731	0.0609676
H3K4me3	Day 3	Pre-Dif	412	2369	576	3107	0.938094	0.815529	1.07847	0.364362
H3K4me3	Week2	Pre-Dif	639	3414	349	2062	1.10588	0.958036	1.27788	0.174425
H3K4me3	Day 0	Post-Mito	353	1631	754	3726	1.06952	0.927679	1.23155	0.352104
H3K4me3	Day 3	Post-Mito	488	2293	619	3064	1.05342	0.922452	1.2026	0.443228
H3K4me3	Week2	Post-Mito	687	3366	420	1991	0.967512	0.845055	1.10863	0.632821
H3K4me3	Day 0	Neuronal	262	1722	568	3912	1.04789	0.891984	1.22881	0.572589
H3K4me3	Day 3	Neuronal	350	2431	480	3203	0.960723	0.826359	1.11617	0.599361
H3K4me3	Week2	Neuronal	548	3505	282	2129	1.18033	1.01016	1.38133	0.0345149
CTCF	Day 0	iPSC	563	2625	1070	5636	1.12969	1.00795	1.26529	0.0343997
CTCF	Week2	iPSC	732	3023	901	5238	1.40762	1.26244	1.56932	5.52709e-10
CTCF	Day 0	Pre-Dif	344	2322	840	5418	0.955558	0.832714	1.09494	0.51735
CTCF	Week2	Pre-Dif	520	3425	664	4315	0.986633	0.870401	1.11803	0.850495
CTCF	Day 0	Post-Mito	657	2009	1343	4915	1.19679	1.07373	1.33328	0.00106391
CTCF	Week2	Post-Mito	949	2996	1051	3928	1.18381	1.06993	1.30971	0.000975153
CTCF	Day 0	Post-Mito	426	2240	902	5356	1.12924	0.993697	1.28201	0.0594866
CTCF	Week2	Post-Mito	625	3320	703	4276	1.14503	1.01683	1.28925	0.0246871

### Sheet: DIR_OR
Supplementary table 4 Association analysis for fCREs and chromatin loops and chromatin accessibility
Tab-c: association of fCREs with DIRs in H3K4me3- or CTCF-associated PLAC-seq
Elements	Screen	fCRE_DIR	No_fCRE_DIR	fCRE_No_DIR	No_fCRE_No_DIR	OR	95% Lower	95% Upper	pVal
All	Pre-Differentiation	329	2861	797	5894	0.837412	0.728607	0.96102	0.010224
TSS	Pre-Differentiation	225	2044	389	3094	0.875574	0.732635	1.04454	0.137564
Distal	Pre-Differentiation	104	817	408	2710	0.845555	0.665673	1.06697	0.158939
All	Post-mitotic Differentiation	1348	3584	1226	3960	1.21483	1.10963	1.33011	2.15461e-05
TSS	Post-mitotic Differentiation	1053	2383	696	1586	1.00693	0.896222	1.13159	0.92995
Distal	Post-mitotic Differentiation	295	1201	530	2374	1.1002	0.93549	1.29246	0.237381
All	Neuronal Differentiation	831	4101	780	4406	1.1446	1.02743	1.27519	0.0133783
TSS	Neuronal Differentiation	671	2765	422	1860	1.06962	0.932444	1.22779	0.336435
Distal	Neuronal Differentiation	160	1336	358	2546	0.851764	0.694262	1.04163	0.114305
All	Neuronal Differentiation (CTCF)	261	1417	753	4254	1.04057	0.889239	1.21511	0.609404
TSS	Neuronal Differentiation (CTCF)	141	609	473	2079	1.01764	0.819738	1.25822	0.872838
Distal	Neuronal Differentiation (CTCF)	120	808	280	2175	1.15358	0.9097	1.45657	0.232643

### Sheet: DAR_OR
Supplementary table 4 Association analysis for fCREs and chromatin loops and chromatin accessibility
Tab-d: association of fCREs with DARs
Elements	Screen	fCRE_DAR	No_fCRE_DAR	fCRE_No_DAR	No_fCRE_No_DAR	OR	95% Lower	95% Upper	pVal
All	Pre-Differentiation	462	2823	1326	9678	1.19441	1.06344	1.33999	0.002407
TSS	Pre-Differentiation	118	1095	567	3694	0.702091	0.564409	0.867966	0.0008101
Distal	Pre-Differentiation	334	1890	759	5064	1.2143	1.05459	1.39642	0.006599
All	Post-mitotic Differentiation	1043	2794	2318	8134	1.30995	1.20214	1.42688	6.01e-10
TSS	Post-mitotic Differentiation	833	1633	1071	4668	2.22308	1.99518	2.47687	2.2e-16
Distal	Post-mitotic Differentiation	210	991	1247	5609	0.953183	0.807351	1.12166	0.5973
All	Neuronal Differentiation	1396	7130	754	5009	1.30067	1.18093	1.43334	6.03e-08
TSS	Neuronal Differentiation	838	4020	351	2784	1.6533	1.44417	1.89543	5.402e-14
Distal	Neuronal Differentiation	558	3776	403	3320	1.21737	1.05997	1.39902	0.004698
