## Supplementary Table 10 for "Functional characterization of gene regulatory elements and neuropsychiatric disease-associated risk loci in iPSCs and iPSC-derived neurons"

### Sheet: primer
Supplementary table 10. RT-qPCR primers in individual CRISPRi experiments
Tab-a: RT-qPCR primers.
Gene	Fwd	Rev
SOX2	TACAGCATGTCCTACTCGCAG	GAGGAAGAGGTAACCACAGGG
MYC	CTTCTCTCCGTCCTCGGATTCT	GAAGGTGATCCAGACTCTGACCTT
KMT2D	TTCCTGTGCCCCTAACTGTG	GGGGATCTTGTGCTGATCGT
TUBA1A	GAAGCAGCAACCATGCGTGA	CCGTGTTCCAGGCAGTAGAG
TUBA1B	TTAGCTTGTCGGGGACGGTA	TGGAGATGCACTCACGCATAG
NANOG	TTTGTGGGCCTGAAGAAAACT	AGGGCTGTCCTGAATAAGCAG
SRSF1	TGTTCTACAAATACGGCGCTATC	CTCGAACTCAACGAAGGCGA
FASN	AAGGACCTGTCTAGGTTTGATGC	TGGCTTCATAGGTGACTTCCA
EPHB1	ACCCAGATGACATCAGAAGACC	TTGCCGTTGGTGACTGACTT
LSM10	CGGCATGGTTTCTCCGTCC	CCTGCTTGCACGCGAC
STK40	TGACCAAATGAGCAATGCGG	TCAAACTCGTACTGGGAGCAC
TRAPPC3	CCAATCTCTTGTGTGGGGTGT	CTCCTTTCAGGGTGTCCTGG
